# ELIMÄKI locus is required for mechanosensing and proprioception in birch trees

**DOI:** 10.1101/616474

**Authors:** Juan Alonso-Serra, Xueping Shi, Alexis Peaucelle, Pasi Rastas, Matthieu Bourdon, Juha Immanen, Junko Takahashi, Hanna Koivula, Gugan Eswaran, Sampo Muranen, Hanna Help-Rinta-Rahko, Olli-Pekka Smolander, Chang Su, Omid Safronov, Lorenz Gerber, Jarkko Salojärvi, Risto Hagqvist, Ari-Pekka Mähonen, Kaisa Nieminen, Ykä Helariutta

## Abstract

The remarkable vertical and radial growth observed in tree species, encompasses a major physical challenge for wood forming tissues. To compensate with increasing size and weight, cambium-derived radial growth increases the stem width, thereby supporting the aerial body of trees. This feedback appears to be part of a so-called “proprioception” (^1, 2^) mechanism that controls plant size and biomass allocation. Yet, how trees experience or respond to mechanical stress derived from their own vertical loading, remains unknown. Here, we combined two strategies to dissect the proprioceptive response in birch. First, we show that in response to physical loading, trees promote radial growth with different magnitudes along the stem. Next, we identified a mutant cultivar (*B. pubescens cv. Elimäki*) in which the main stem shows normal vertical development, but collapses after three months. By inducing precocious flowering, we generated a backcrossed population (BC_1_) by producing two generations in 4 years. In his scheme, we uncovered a recessive trait (*eki*) that segregates and genetically maps with a Mendelian monogenic pattern. Unlike WT, *eki* is resistant to vertical mechanical stimulation. However, *eki* responds normally to the gravitropic stimulus by making tension wood. Before the collapse, cell size in *eki* is compromised resulting in radial growth defects, depending on stem height. Cell walls of developing xylem and phloem tissues have delayed differentiation in *eki*, and its tissues are softer compared to WT as indicated by atomic force microscopy (AFM). The transcriptomic profile of *eki* highlighted the overlap with that of the *Arabidopsis* response to touch. Taken together, our results suggest that the mechanical environment and cell wall properties of developing woody tissues, can significantly affect the growth responses to vertical loading thereby compromising their proprioceptive capacity. Additionally, we introduce a fast forward genetics strategy to dissect complex phenotypes in trees.
