## Supplementary_Data_1 for "ELIMÄKI locus is required for mechanosensing and proprioception in birch trees"

### Sheet: SeqID_Phenotype
DNA Sequencing ID and phenotype summury
Individual	Reported Phenotype (02.07.2015)	Final phenotype
001_TATCCAGT.merged.paired.bam	Collapsed	Elimäki
004_AGCCTACT.merged.paired.bam	Collapsed	Elimäki
005_ATGCACCT.merged.paired.bam	Collapsed	Elimäki
007_CAGTTCCA.merged.paired.bam	Collapsed	Elimäki
010_TCTCGCCT.merged.paired.bam	Collapsed	Elimäki
013_TACTGCAG.merged.paired.bam	Collapsed	Elimäki
016_ATTAGCTG.merged.paired.bam	Collapsed	Elimäki
020_GTTCACAA.merged.paired.bam	Collapsed	Elimäki
022_TTGCTAGG.merged.paired.bam	Collapsed	Elimäki
026_ACCGCATC.merged.paired.bam	Collapsed	Elimäki
027_TAGCACGC.merged.paired.bam	Collapsed	Elimäki
031_TGTTCTCG.merged.paired.bam	Collapsed	Elimäki
034_GAACGATT.merged.paired.bam	Collapsed	Elimäki
036_TCCGATGG.merged.paired.bam	Collapsed	Elimäki
038_CTATCAAC.merged.paired.bam	Collapsed	Elimäki
041_CCTTAGTC.merged.paired.bam	Collapsed	Elimäki
044_CTACAAGA.merged.paired.bam	Collapsed	Elimäki
045_AGTCAGTT.merged.paired.bam	Collapsed	Elimäki
046_ACAGACAT.merged.paired.bam	Collapsed	Elimäki
047_TTGAGTCT.merged.paired.bam	Collapsed	Elimäki
049_CTTAGACA.merged.paired.bam	Collapsed	Elimäki
054_AACTGAGC.merged.paired.bam	Collapsed	Elimäki
055_GCAGTGTG.merged.paired.bam	Collapsed	Elimäki
061_GTCGTCTA.merged.paired.bam	Collapsed	Elimäki
062_CCCAGCTA.merged.paired.bam	Collapsed	Elimäki
064_GCTAGGGT.merged.paired.bam	Collapsed	Elimäki
050_GGTATATG.merged.paired.bam	Collapsed	Elimäki
028_TGAAGGAT.merged.paired.bam	Normal Stem	WT
002_GAGATAAC.merged.paired.bam	Normal Stem	WT
003_ACACAGGC.merged.paired.bam	Normal Stem	WT
006_CATGGAAT.merged.paired.bam	Normal Stem	WT
009_GCTGAAGA.merged.paired.bam	Normal Stem	WT
011_CGCAAGCT.merged.paired.bam	Normal Stem	WT
012_TATCTGTG.merged.paired.bam	Normal Stem	WT
014_CATGTTGA.merged.paired.bam	Normal Stem	WT
015_TAACCTCA.merged.paired.bam	Normal Stem	WT
017_GCATCACG.merged.paired.bam	Normal Stem	WT
018_AGGACGGT.merged.paired.bam	Normal Stem	WT
019_ACCTTGAA.merged.paired.bam	Normal Stem	WT
021_GGTTAGCA.merged.paired.bam	Normal Stem	WT
023_CTCCGGTT.merged.paired.bam	Normal Stem	WT
024_CGTAATAG.merged.paired.bam	Normal Stem	WT
025_CGAACTTC.merged.paired.bam	Normal Stem	WT
029_CATACTCT.merged.paired.bam	Normal Stem	WT
030_CGATACGC.merged.paired.bam	Normal Stem	WT
032_CGCTTCTG.merged.paired.bam	Normal Stem	WT
033_CTTGCCTC.merged.paired.bam	Normal Stem	WT
035_TCAGGTAC.merged.paired.bam	Normal Stem	WT
037_GAATTCTC.merged.paired.bam	Normal Stem	WT
039_GTTGCTCA.merged.paired.bam	Normal Stem	WT
040_GAACACCG.merged.paired.bam	Normal Stem	WT
043_TCAACCGC.merged.paired.bam	Normal Stem	WT
048_TGCTCCGA.merged.paired.bam	Normal Stem	WT
053_CAGAGTGC.merged.paired.bam	Normal Stem	WT
056_AGACTTAG.merged.paired.bam	Normal Stem	WT
057_ATATGGGA.merged.paired.bam	Normal Stem	WT
058_GACACTAA.merged.paired.bam	Normal Stem	WT
059_GAAGCGAT.merged.paired.bam	Normal Stem	WT
060_AGGAAACA.merged.paired.bam	Normal Stem	WT
063_GCGAATTA.merged.paired.bam	Normal Stem	WT

### Sheet: Phenotyping
Phenotype notes after seed germination in the individuals of the BC1 population. Trees with germination defects or unassociated growth defects (in total 4) were removed from the analysis
	Sown			Whole population pictures				Whole population pictures		Whole population pictures			Whole population pictures
Code	2015-02-26	2015-04-24	2015-05-08	2015-05-22	2015-05-26	2015-05-28	2015-06-02	2015-06-03	2015-06-13	2015-06-18	2015-06-22	2015-06-26	2015-07-02
14-038-001	2015-02-26							Leaning Stem	Collapsed	Collapsed	Collapsed	Collapsed	Collapsed
14-038-002	2015-02-26
14-038-003	2015-02-26							Leaning Stem	Leaning Stem
14-038-004	2015-02-26							Leaning Stem	Collapsed	Collapsed	Collapsed	Collapsed	Collapsed
14-038-005	2015-02-26	Dwarf and bended stem		Dwarfism				Collapsed	Collapsed	Collapsed	Collapsed	Collapsed	Collapsed
14-038-006	2015-02-26		Bended stem	Smaller and bended stem
14-038-007	2015-02-26							Leaning Stem	Collapsed	Collapsed	Collapsed	Collapsed	Collapsed
14-038-009	2015-02-26	Dwarf and bended stem		Dwarfism
14-038-010	2015-02-26		Bended stem	Smaller and bended stem			Collapsed	Collapsed	Collapsed	Collapsed	Collapsed	Collapsed	Collapsed
14-038-011	2015-02-26
14-038-012	2015-02-26
14-038-013	2015-02-26	Dwarf and bended stem		Base Branched and leaning stem		Collapsed	Collapsed	Collapsed	Collapsed	Collapsed	Collapsed	Collapsed	Collapsed
14-038-014	2015-02-26
14-038-015	2015-02-26	Dwarf and bended stem		Base Branched and samaller
14-038-016	2015-02-26						Leaning Stem	Leaning Stem	Collapsed	Collapsed	Collapsed	Collapsed	Collapsed
14-038-017	2015-02-26	Dwarf and bended stem		Dwarfism
14-038-018	2015-02-26
14-038-019	2015-02-26	Dwarf and bended stem		Dwarfism
14-038-020	2015-02-26		Bended stem	Smaller and bended and leaning stem	Collapsed	Collapsed	Collapsed	Collapsed	Collapsed	Collapsed	Collapsed	Collapsed	Collapsed
14-038-021	2015-02-26
14-038-022	2015-02-26		Bended stem	Smaller and bended stem				Leaning Stem Strong	Collapsed	Collapsed	Collapsed	Collapsed	Collapsed
14-038-023	2015-02-26
14-038-024	2015-02-26
14-038-025	2015-02-26		Bended stem	Smaller and bended/leaning stem
14-038-026	2015-02-26			Bended stem (20.5)-Collapsed(22.5)	Collapsed	Collapsed	Collapsed	Collapsed	Collapsed	Collapsed	Collapsed	Collapsed	Collapsed
14-038-027	2015-02-26					Collapsed	Collapsed	Collapsed	Collapsed	Collapsed	Collapsed	Collapsed	Collapsed
14-038-028	2015-02-26	Dwarf and bended stem		Dwarfism
14-038-029	2015-02-26
14-038-030	2015-02-26
14-038-031	2015-02-26					Collapsed	Collapsed	Collapsed	Collapsed	Collapsed	Collapsed	Collapsed	Collapsed
14-038-032	2015-02-26			Base Branched
14-038-033	2015-02-26
14-038-034	2015-02-26							Leaning Stem Strong	Collapsed	Collapsed	Collapsed	Collapsed	Collapsed
14-038-035	2015-02-26			Leaning stem
14-038-036	2015-02-26						Leaning Stem	Leaning Stem	Collapsed	Collapsed	Collapsed	Collapsed	Collapsed
14-038-037	2015-02-26			Leaning stem				Leaning Stem	Leaning Stem
14-038-038	2015-02-26						Leaning Stem	Leaning Stem	Collapsed	Collapsed	Collapsed	Collapsed	Collapsed
14-038-039	2015-02-26		Bended stem	Smaller and bended stem
14-038-040	2015-02-26
14-038-041	2015-02-26			Leaning stem	Collapsed	Collapsed	Collapsed	Collapsed	Collapsed	Collapsed	Collapsed	Collapsed	Collapsed
14-038-043	2015-02-26	Dwarf and bended stem		Base Branched and smaller
14-038-044	2015-02-26								Collapsed	Collapsed	Collapsed	Collapsed	Collapsed
14-038-045	2015-02-26						Collapsed	Collapsed	Collapsed	Collapsed	Collapsed	Collapsed	Collapsed
14-038-046	2015-02-26						Collapsed	Collapsed	Collapsed	Collapsed	Collapsed	Collapsed	Collapsed
14-038-047	2015-02-26						Collapsed	Collapsed	Collapsed	Collapsed	Collapsed	Collapsed	Collapsed
14-038-048	2015-02-26	Dwarf and bended stem		Base Branched and Normal
14-038-049	2015-02-26			Base branched and Leaning stem		Collapsed	Collapsed	Collapsed	Collapsed	Collapsed	Collapsed	Collapsed	Collapsed
14-038-050	2015-02-26			Leaning stem			Collapsed	Collapsed	Collapsed	Collapsed	Collapsed	Collapsed	Collapsed
14-038-053	2015-02-26
14-038-054	2015-02-26						Leaning Stem	Collapsed	Collapsed	Collapsed	Collapsed	Collapsed	Collapsed
14-038-055	2015-02-26					Collapsed	Collapsed	Collapsed	Collapsed	Collapsed	Collapsed	Collapsed	Collapsed
14-038-056	2015-02-26		Bended stem	Smaller and bended stem
14-038-057	2015-02-26			Base branched
14-038-058	2015-02-26
14-038-059	2015-02-26			Base branched
14-038-060	2015-02-26
14-038-061	2015-02-26			Smaller and leaning stem					Collapsed	Collapsed	Collapsed	Collapsed	Collapsed
14-038-062	2015-02-26	Dwarf and bended stem		Smaller			Collapsed	Collapsed	Collapsed	Collapsed	Collapsed	Collapsed	Collapsed
14-038-063	2015-02-26
14-038-064	2015-02-26						Leaning Stem	Leaning Stem	Collapsed	Collapsed	Collapsed	Collapsed	Collapsed
Nomber of Elimäki Phenotype Manifestation	0	0	0	1	3	8	14	16	27	27	27	27	27

### Sheet: Summary Weight Exp.
Summary of Mechanical Treatments Results T4/T1
	Base (D1 to D4)			Base+middle (D1 to D5)			ALL (D1 to D7)
Genotype and Treatment	Avg	SD	CV	Avg	SD	CV	Avg	SD	CV
WT_No weight	1.4772	0.0569273	0.0385373	1.48255	0.0666022	0.0449241	1.52352	0.106085	0.0696317
WT_Weight supported	1.41466	0.0757614	0.0535545	1.43789	0.089484	0.0622327	1.51641	0.198431	0.130856
WT_Weight Semi Free	1.52998	0.123935	0.0810045	1.54003	0.117713	0.0764358	1.60695	0.16696	0.103899
WT_Pulling	1.43476	0.0899843	0.0627172	1.46581	0.105538	0.0719999	1.53522	0.147335	0.0959695
eki_No weight	1.54548	0.100905	0.0652905	1.53967	0.0979536	0.0636198	1.57386	0.183995	0.116907
eki_Weight supported	1.51998	0.0974342	0.0641022	1.53241	0.105659	0.0689496	1.60131	0.171406	0.107041
eki_Weight Semi Free	1.50381	0.127936	0.0850746	1.5081	0.153422	0.101732	1.58045	0.183824	0.116311
eki_Pulling	1.55727	0.0738211	0.0474043	1.55989	0.072347	0.0463795	1.5858	0.103966	0.065561
